# Landscape-scale navigation unlocks antibody CDR structural logic for AI-guided rescue and therapeutic optimization

**DOI:** 10.64898/2026.04.21.719857

**Authors:** Changju Chun, Byeong-Kwon Sohn, Heesoo Ki, Ji Hye Jo, Hyoung-Tae An, Jinseo Park, Jiyu Lee, Sooyeon Choi, Jayeon Choi, Hyeyoung Cho, Seong Beom Lee, Booyoung Yu, Chae Young Lee, Ji Eun Kim, Yu-jin Ban, Young-Yoon Choi, Byoungsan Choi, Hongwon Lee, Junho Chung, Minkyung Baek, Tae-Young Yoon

## Abstract

While AI offers transformative potential for therapeutic antibody design, the lack of ground-truth data fundamentally constrains our ability to model the epistatic topology of fitness landscapes. Here, we establish a high-throughput workflow to characterize tens of thousands of antibody variants per week with gold-standard biophysical precision. By combinatorially assembling functional variants from deep mutational scanning, we charted antibody fitness landscapes comprising over 17,000 data points, which revealed an extremely rugged, non-navigable epistatic topology. Yet, navigating at this unprecedented scale enabled the discovery of rare peak clusters exhibiting simultaneous enhancements in affinity and productivity. Strikingly, ProteinMPNN predicted the CDR-dependent productivity landscape with remarkable accuracy, suggesting that sequence-structure compatibility within CDRs gates cellular productivity. This insight enabled a structure-guided rescue strategy combining AlphaFold3 and ProteinMPNN, which successfully restored the cellular productivity of high-affinity, low-productivity clones via single amino acid substitutions. Two elite variants drawn directly from peak clusters further demonstrated 20- to 100-fold *in vivo* efficacy gains in a murine psoriasis model. Our findings establish CDR structural fitness as a fundamental determinant of antibody cellular productivity and validate landscape-scale navigation as a powerful framework for therapeutic antibody optimization.
