## Supplementary Dataset 5 for "Landscape-scale navigation unlocks antibody CDR structural logic for AI-guided rescue and therapeutic optimization"

### Sheet: Sheet2
Sequence_ID	Log2(Normalized_Occpancy)
T52V_S55G_V99T_S100K_S103P	2.91658
T52V_S55G_I58H_V99T_S100K_S103P_L108S	2.89441
T52V_S55G_I58T_V99T_S100K_S103P_L108S	2.8186
T52V_S55G_I58D_V99T_S100K_S103P	2.81309
T52V_S55G_V99T_S100K	2.80094
T52V_S55A_I58T_S100K	2.76524
T52V_S55G_I58T_V99T_S100T_S103P_L108S	2.74634
T52V_S55A_I58T_V99T_S100K_S103P_L108S	2.73055
T52V_S55G_I58H_V99T_S100T_S103P_L108S	2.71829
T52V_S55G_V99T_S100K_S103P_L108S	2.71588
T52V_S55G_I58H_S100K	2.71243
T52V_S55G_I58T_V99T_S100K_S103P	2.71079
T52V_S55G_I58T_V99T_S103P	2.70071
T52V_S55G_I58H_V99T_S100K_S103P	2.69838
T52V_S55A_I58T_V99T_S100K_S103P	2.68876
T52V_S55G_I58D_V99T_S100K_S103P_L108S	2.68666
T52V_S55G_I58T_S100K	2.68525
T52V_S55G_I58D_V99T_S103P	2.67601
T52V_S55A_H57W_I58T_V99T_S100K_S103P_L108S	2.67232
T52V_S55A_I58H_V99T_S100K_S103P	2.66837
T52V_S55G_I58D_S100K_S106G	2.64509
T52V_S55A_I58D_V99T_S100K_S103P_L108S	2.62655
T52V_S55A_H57W_I58T_V99T_S100K_S103P	2.61736
T52V_S55A_I58D_V99T_S100K_S103P	2.61717
T52V_S55H_I58T_V99T_S100K_S103P	2.61283
T52V_S55A_V99T_S100K_S103P	2.59078
T52V_S55G_I58H_V99T_S103P	2.59053
T52V_S55A_I58H_V99T_S100K_S103P_L108S	2.58722
T52V_S55H_H57W_I58D_S100A_S103P_S106G_L108S	2.58076
T52V_I58T_V99T_S100K_S103P	2.57999
T52V_S55G_I58T_V99T_S100A_S103P	2.56641
T52V_S55A_H57W_I58H_V99T_S100K_S103P	2.54339
T52V_S55A_I58T_S100K_S106G	2.54315
T52V_V99T_S100K_S103P	2.53793
T52V_S55A_I58D_S100K	2.52718
T52V_S55G_I58D_S100K	2.52201
T52V_I58T_V99T_S100K	2.52195
T52V_S55G_I58T_V99T_S100A_S103P_L108S	2.52001
T52V_S55G_H57W_I58T_S100K_S103P	2.51781
S55H_I58H_S100A	2.49826
T52V_S55A_I58T_S100K_L108S	2.49135
T52V_S55G_I58T_S100K_S106G	2.49081
T52V_V99T_S100K	2.48062
T52V_S55G_I58H_V99T_S100A_S103P	2.47838
T52V_I58H_V99T_S100K_S103P	2.47617
T52V_S55G_I58H_V99T_S100K	2.45436
T52V_S55G_I58H_V99T_S103P_L108S	2.4513
T52V_S55G_I58T_V99T_S100L_S103P	2.44855
T52V_S55G_I58T_S100K_L108S	2.43878
T52V_S55G_S100K	2.43568
T52V_S55G_I58H_V99T_S100L_S103P	2.43541
T52V_S55A_H57W_I58H_V99T_S100K_S103P_L108S	2.41792
T52V_S55G_V99T_S103P	2.41697
T52V_I58H_V99T_S100K_S103P_L108S	2.41358
T52V_I58H_S100K	2.41041
T52V_S55G_I58H_V99T_S100T_S103P	2.40419
T52V_S55G_I58T_V99T_S100K	2.40258
T52V_S55G_I58T_V99T_S100L_S103P_L108S	2.39985
T52V_S55G_I58D_V99T_S100T_S103P_L108S	2.39602
T52V_S55A_I58T_V99T_S100K	2.39041
T52V_S55A_H57W_I58T_S100K_S103P	2.38866
S55G_I58T_S100K_S103P_L108S	2.38729
T52V_S55G_I58D_V99T_S100T_S103P	2.38576
T52V_S55A_S100K	2.3814
T52V_I58T_V99T_S100K_S103P_L108S	2.38123
T52V_S55G_I58T_V99T_S100T_S103P	2.38103
T52V_S55A_I58D_V99T_S100T_S103P_L108S	2.37766
T52V_S55G_I58T_V99T_S100L_L108S	2.37318
T52V_S55A_I58D_S100K_L108S	2.37006
T52V_S55A_I58T_V99T_S100T_S103P	2.36636
T52V_S55G_I58H_V99T_S100L_S103P_L108S	2.34711
T52V_S55A_H57W_I58D_V99T_S100K_S103P_L108S	2.34037
S55H_H57W_I58D_S100A_S106G_L108S	2.33996
T52V_S55G_I58T_V99T_S100K_S106G_L108S	2.33818
T52V_S55A_I58T_V99T_S103P	2.33139
T52V_S55G_I58T_V99T_S100T	2.32534
T52V_S55G_I58T_V99T_S100K_L108S	2.32278
T52V_S55A_V99T_S100K_S103P_L108S	2.31971
T52V_I58H_V99T_S100A	2.31786
T52V_I58D_V99T_S100K_S103P	2.3156
T52V_S55G_I58H_S100K_S106G	2.31539
T52V_S55A_H57W_I58D_V99T_S100K_S103P	2.30857
T52V_S55G_H57Y_I58H_V99T_S100K_S103P_L108S	2.30591
S55W_I58T_V99T_S100K_S103P_L108S	2.30474
T52V_S55A_I58T_V99T_S100T_S103P_L108S	2.29443
T52V_I58T_S100K	2.29127
T52V_S55G_V99T_S100T	2.28792
S55W_I58T_S100K_S103P	2.28506
T52V_S55A_I58D_S100K_S106G	2.28383
T52V_I58D_V99T_S100K_S103P_L108S	2.28372
T52V_S55A_H57Y_I58H_V99T_S100K_S103P_L108S	2.28298
T52V_S55G_I58T	2.28129
S55G_I58H_S100T_S103P_L108S	2.27963
T52V_S100K	2.27816
T52V_S55A_H57W_I58T_S100K	2.27765
T52V_S55A_H57W_I58H_S100K_S103P	2.27588
