## Supplementary Table 1 for "Landscape-scale navigation unlocks antibody CDR structural logic for AI-guided rescue and therapeutic optimization"

### Sheet: Supplementary Table 1
Supplementary Table 1 | Comparison of reported literature KD values and SPID-measured values for parental antibody clones.
Antibody targets to	No.	Original antibody	Target antigen	SPID measured KD (nM)	Literature reported KD (nM)
Membrane proteins	1	Atezolizumab	PD-L1	2.3	1.75
	2	Obinutuzumab	CD20	120	62
	3	Elotuzumab	SLAMF7 (CD319)	25.5	30
	4	Rituximab	CD20	130	202
	5	Durvalumab	PD-L1	0.5	0.8
	6	Avelumab	PD-L1	2.6	0.4
	7	Ipilimumab	CTLA-4	7.6	4.42
	8	Pembrolizumab	PD-1	2.53	3.9
	9	Nivolumab	PD-1	3.75	1.9
	10	Cetuximab	EGFR/HER1	1.05	1.1
	11	Panitumumab	EGFR/HER1	0.88	0.34
	12	Camrelizumab	PD-1	6.26	3.31
	13	Cemiplimab	PD-1	5.49	1.68
	14	Dostarlimab	PD-1	0.98	0.3
	15	Serplulimab	PD-1	5.53	2.42
	16	Tislelizumab	PD-1	0.39	0.15
	17	Trastuzumab	HER2	5.1	5
	18	Pertuzumab	HER2	2.3	1.8
	19	H7	TfR1	2	0.16
Secretory proteins	20	Ustekinumab	IL-12b	0.3	0.1
	21	Infliximab	TNF-α	3.39	0.45
	22	Bevacizumab	VEGF	7.4	1.33
	23	Ranibizumab	VEGF	3.78	0.192
	24	Adalimumab	TNF-α	2.63	0.29
	25	eculizumab	C5	1.43	0.248
	26	Anti-IL15 (DISC0100)	IL15	11.8	15
	27	Anti-IL2 (UFKA-20)	IL2	0.35	2.3
	28	Anti-CCL17 (M116)	CCL17	0.067	0.039
	29	Anti-CCL2 (CNTO 888)	CCL2	0.104	0.022
	30	Anti-CXCL13 (E10)	CXCL13	0.022	0.045
	31	Anti-CXCL3 (LY3041658)	CXCL3	2.68	0.172
	32	Anti-GM-CSF (MOR04302)	GM-CSF	1.99	0.174
	33	Anti-PDGF-B (MOR8457)	PDGF-B	0.14	0.069
	34	Dupilumab	IL-4Rα	0.044	0.0458
COVID-19 originated proteins	35	Etesevimab	COVID19 Receptor binding domain	62.7	49.3
	36	Cov89-22	COVID19 Spike protein	0.2	0.53
