## Supplementary Table 2 for "Landscape-scale navigation unlocks antibody CDR structural logic for AI-guided rescue and therapeutic optimization"

### Sheet: Supplementary Table 2
Supplementary Table 2 | Source Data for HALP Clone Rescue and Candidate Screening. This supplementary dataset provides the comparative functional metrics and screening outcomes for the engineered candidate variants designed to rescue High-Affinity, Low-Productivity (HALP) clones. The dataset includes paired expression levels and antigen-binding affinities for both the original HALP sources (n=14)…
Source_ID	HALP_Mutation_Description	UMAP1	UMAP2	HALP_Normalized_Occupancy	HALP_Normalized_Expression	HALP_Normalized_Occupancy_Std	HALP_Normalized_Expression_Std	Candidate_Mutation_Description	Candidate_Normalized_Occupancy	Candidate_Normalized_Expression	Candidate_Normalized_Occupancy_Std	Candidate_Normalized_Expression_Std	Affinity_Success_Criteria	Expression_Success_Criteria	Success_Candidate	Success_Source
HALP_1	T52V_S55G_I58H_V99T_S100T_S103P_L108S	-3.78534	0.6225	6.58091	0.253688	2.12845	0.104734	T52S_S55G_I58H_V99T_S100T_S103P_L108S	0.166927	0.192957	0.107798	0.0490352	X	X		O
								T52V_S55G_I58H_V99T_S100T_S103P	5.29339	0.695431	1.31587	0.44245	O	O	O
								T52V_S55G_I58H_V99T_S100L_S103P_L108S	5.08803	0.424237	0.444949	0.305669	X	X
HALP_2	T52V_S55G_I58D_S100K_S106G	8.63441	10.9277	6.25533	0.32	1.47089	0.152742	T52V_S55G_I58T_S100K_S106G	5.62092	0.577429	1.47504	0.280794	O	O	O	O
								T52S_S55G_I58D_S100K_S106G	0.283159	0.199525	0.167942	0.0507319	X	X
								T52V_S55G_I58D_S100K	5.74384	1.23644	1.83198	0.509228	O	O	O
HALP_3	T52V_S55A_I58D_V99T_S100K_S103P_L108S	0.43818	-0.199094	6.17548	0.292668	1.53951	0.186213	T52V_S55A_I58T_V99T_S100K_S103P_L108S	6.6371	0.726517	1.60648	0.461184	O	O	O	O
								T52S_S55A_I58D_V99T_S100K_S103P_L108S	0.600563	0.787016	0.0837812	0.195926	X	O
								T52V_S55A_I58D_V99T_S100K_S103P	6.13547	0.95813	1.48953	0.608344	O	O	O
HALP_4	T52V_S55A_I58T_S100K_L108S	7.79104	-4.89691	5.62306	0.268227	1.41455	0.170733	T52V_S55A_I58T_S100K_L102S_L108S	2.36425	0.899548	0.244222	0.220167	X	O
								T52S_S55A_I58T_S100K_L108S	1.86334	0.973474	0.291705	0.251689	X	O
								T52V_S55A_I58T_S100K_L108M	0.700923	0.880659	0.0902557	0.217379	X	O
HALP_5	T52V_S55A_H57W_I58H_V99T_S100K_S103P_L108S	0.742667	1.46733	5.34401	0.129003	0.532165	0.0931098	T52V_S55A_H57W_I58H_V99T_S100K_S103P	5.82958	0.327631	0.468067	0.236013	O	X
								T52V_W53N_S55A_H57W_I58H_V99T_S100K_S103P_L108S	4.12383	0.898395	0.470663	0.222516	X	O
								T52V_S55A_H57W_I58Y_V99T_S100K_S103P_L108S	0.731732	0.774764	0.127472	0.199949	X	O
HALP_6	S55H_H57W_I58D_S100A_S106G_L108S	18.1762	7.59714	5.06288	0.0108615	1.91998	0.00519163	S55H_H57W_I58S_S100A_S106G_L108S	1.29784	0.832183	0.146601	0.203333	X	O
								S55H_H57W_I58D_S100A_L102S_S106G_L108S	2.14127	0.907081	0.304461	0.234492	X	O
								S55G_H57W_I58D_S100A_S106G_L108S	0.194318	0.446648	0.0475557	0.213596	X	X
HALP_7	T52V_S55A_H57W_I58H_S100K_S103P	11.0844	1.08805	4.84292	0.189253	0.479933	0.136722	T52S_S55A_H57W_I58H_S100K_S103P	6.42469	1.01186	0.872575	0.256752	O	O	O	O
								T52V_S55A_H57Y_I58H_S100K_S103P	3.52145	0.343861	1.14432	0.141583	X	X
								T52V_S55A_H57W_I58H_S100K_Y101S_S103P	2.7349	0.849067	0.321996	0.212094	X	O
HALP_8	T52V_S55A_I58T_S100L_S103P	17.287	-2.12568	4.33767	0.252843	1.08944	0.161091	T52S_S55A_I58T_S100L_S103P	4.04498	1.13263	0.430928	0.278463	O	O	O	O
								T52V_S55A_I58T_S100L_L102S_S103P	0.371784	0.504443	0.0668657	0.123581	X	O
								T52V_S55A_I58T_V99T_S100L_S103P	4.60176	0.995708	1.12912	0.632795	O	O	O
HALP_9	T52V_S55G_I58H_S100K_S103P_L108S	10.0832	-1.89984	4.32486	0.139974	1.10959	0.0888717	T52V_S55G_I58H_S100K_L108S	3.69607	0.455293	0.91493	0.289123	O	X		O
								T52S_S55G_I58H_S100K_S103P_L108S	5.6348	0.188711	0.752221	0.0483163	O	X
								T52V_S55G_I58H_S100K_S103P	3.53628	0.947892	1.13318	0.390933	O	O	O
HALP_10	T52V_S55A_I58T_V99T_S100K_S106G_L108S	0.447497	8.10868	4.29887	0.33739	1.02088	0.161243	T52S_S55A_I58T_V99T_S100K_S106G_L108S	0.307033	0.718054	0.0577834	0.175647	X	O		O
								T52V_S55A_I58T_V99T_S100K_L108S	3.52717	1.15595	0.475714	0.833742	O	O	O
								T52V_S55A_I58T_V99T_S100K_S106G	4.1753	0.708904	0.984266	0.338387	O	O	O
HALP_11	T52V_S55G_I58H_V99T_S100K_S103P_S106G_L108S	2.96608	6.74161	4.21296	0.311235	0.998049	0.148638	T52S_S55G_I58H_V99T_S100K_S103P_S106G_L108S	6.52488	0.974729	0.875543	0.245816	O	O	O	O
								T52V_S55G_I58H_V99T_S100K_S103P_L108S	7.4354	0.504879	1.81939	0.321004	O	O	O
								T52V_S55G_I58H_V99T_S100K_S103P_S106G	3.73775	0.753405	0.899732	0.361609	O	O	O
HALP_12	S55W_I58H_V99T_S100K_S103P_L108S	2.74524	3.01302	4.1064	0.231111	0.973051	0.110422	S55G_I58H_V99T_S100K_S103P_L108S	3.99345	1.03675	0.982563	0.65828	O	O	O	O
								S55W_I58H_V99T_S100K_S103P	3.39404	1.57208	0.838308	0.754474	O	O	O
								S55W_I58T_V99T_S100K_S103P_L108S	4.94077	0.84076	1.16233	0.401357	O	O	O
HALP_13	T52V_S55A_H57W_I58D_V99T_S100K_S103P_L108S	0.816429	1.46589	5.06432	0.125326	0.456104	0.0904136	T52V_S55A_H57W_I58T_V99T_S100K_S103P_L108S	6.37455	0.463212	0.562214	0.333811	O	X		O
								T52S_S55A_H57W_I58D_V99T_S100K_S103P_L108S	3.87399	0.719559	0.457829	0.178599	X	O
								T52V_S55A_H57W_I58D_V99T_S100K_S103P	4.95393	0.571861	0.428858	0.411938	O	O	O
HALP_14	T52V_S55G_I58D_V99T_S100T_S103P_L108S	-4.05656	0.621769	5.2635	0.207129	1.66436	0.0851207	T52V_S55G_I58T_V99T_S100T_S103P_L108S	6.71015	0.826713	2.17958	0.340942	O	O	O	O
								T52S_S55G_I58D_V99T_S100T_S103P_L108S	0.195575	0.421114	0.0940343	0.108707	X	X
								T52V_S55G_I58D_V99T_S100T_S103P	5.22617	0.727037	1.27103	0.461737	O	O	O
Source_ID: The unique identifier for the original HALP variant group (e.g., HALP 1 to 14).
HALP_Mutation_Description: The specific amino acid substitutions present in the original HALP variant.
UMAP1 & UMAP2: The two-dimensional spatial coordinates of the HALP variants within the densMAP-projected sequence space.
HALP_Normalized_Occupancy: The normalized relative fractional occupancy (affinity) to the parental sequence of the original HALP variant.
HALP_Normalized_Expression: The normalized cellular expression metrics to the parental sequence of the original HALP variant.
HALP_Normalized_Occupancy_Std & HALP_Normalized_Expression_Std: The standard deviations of the respective functional metrics for the HALP variant across independent replicates.
Candidate_Mutation_Description: The specific amino acid substitutions of the engineered rescue candidate variant.
Candidate_Normalized_Occupancy: The normalized relative fractional occupancy to the parental seqence of the rescue candidate.
Candidate_Normalized_Expression: The normalized cellular expression metric to the parental sequence of the rescue candidate.
Candidate_Normalized_Occupancy_Std & Candidate_Normalized_Expression_Std: The standard deviations of the respective functional metrics for the candidate variant.
Affinity_Success_Criteria: A binary indicator (e.g., 'O' for met, blank for unmet) showing whether the candidate successfully maintained comparable affinity to the HALP source, defined as Occucand > 0.8 x OccuHALP.
Expression_Success_Criteria: A binary indicator showing whether the candidate successfully restored cellular expression levels, defined as Exprcand > 0.5 x ExprParental.
Success_Candidate: A binary indicator evaluating the individual candidate variant. Denotes success if the candidate simultaneously meets all predefined criteria (affinity and expression).
Success_Source: A binary indicator evaluating the overall rescue success at the source HALP level. Denotes success if at least one of the three candidates derived from the specific Source_ID successfully met all criteria.
